# Natural abundance isotope ratios to differentiate sources of carbon used during tumor growth in vivo

**DOI:** 10.1101/2020.09.22.307587

**Authors:** Petter Holland, William M. Hagopian, A. Hope Jahren, Tor Erik Rusten

**Affiliations:** Centre for Cancer Cell Reprogramming, Institute of Clinical Medicine, Faculty of Medicine, University of Oslo, Montebello, N-0379 Oslo, Norway; Department of Molecular Cell Biology, Institute for Cancer Research, Oslo University Hospital, Montebello, N-0379 Oslo, Norway; Centre for Earth Evolution and Dynamics, University of Oslo, Blindern, N-0315 Oslo, Norway

**Keywords:** Metabolite, flux, SIRMS, carbon, food, host, tumor, CATSIR

## Abstract

**Background:** Radioactive or stable isotopic labeling of metabolites is a strategy that is routinely used to map the cellular fate of a selected labeled metabolite after it is added to cell culture or to the circulation of an animal. However, the transformation of the labeled metabolite by cellular metabolism within organs complicates the use of this experimental strategy to quantify and understand metabolite transfer between organs. These methods are also technically demanding, expensive and potentially toxic. To allow quantification of the bulk movement of metabolites between organs, we have developed a novel application of stable isotope ratio mass spectrometry (SIRMS).

**Results:** We exploit natural differences in ^13^C/^12^C ratios of plant nutrients for a low-cost and non-toxic carbon labeling, allowing a measurement of bulk carbon transfer between organs *in vivo*. SIRMS measurements were found to be sufficiently sensitive to measure organs from individual *Drosophila melanogaster* larvae, giving robust measurements down to 2.5 µg per sample. We apply the method to determine if carbon incorporated into a growing solid tumor is ultimately derived from food or host tissues.

**Conclusion:** Measuring tumor growth in a *D*.*melanogaster* larvae tumor model reveals that these tumors derive a majority of carbon from host sources. We believe the low cost and non-toxic nature of this methodology gives it broad applicability to study carbon flows between organs also in other animals and for a range of other biological questions.
