## Supplementary material for "Natural abundance isotope ratios to differentiate sources of carbon used during tumor growth in vivo": SIRMS raw data and R scripts for calculations: SIRMS raw data.xlsx

### Sheet: Sheet1
Experiment date	Sample	d13C	ugC	Notes
190425	Potatomash	-28.4357	369.819
190425	Farin sugar	-26.078	679.359
190425	Corn flour	-12.1397	263.946
190425	Cane sugar	-11.7541	847.853
190425	Commercial yeast	-24.9582	275.748
190425	Agar	-19.532	156.201
190619	C4 yeast	-13.3315	286.887
190619	Commercial yeast	-25.0323	300.738
190619	Farin sugar	-26.5384	286.839
190619	Cane sugar	-11.8612	379.634
190619	Potatomash	-28.2648	325.591
190619	Corn flour	-12.0348	355.103
190619	Agar	-19.7524	304.865
190619	C3 food 1	-26.5451	222.838
190619	C3 food 2	-26.5501	212.89
190619	C3 food 3	-26.306	276.812
190619	C4 food 1	-12.8752	326.401
190619	C4 food 2	-12.8838	276.1
190619	C4 food 3	-12.896	357.933
200420	C3_food 1	-25.7273	119.836
200420	C3_food 2	-25.3629	261.51
200420	C3_food 3	-25.5535	84.5336
200420	C4_food 1	-12.939	173.593
200420	C4_food 2	-12.8773	87.9757
200420	C4_food 3	-12.8616	50.922
191031	R12s C3 d6 R 1	-25.4076	279.919
191031	R12s C3 d6 R 2	-25.3319	314.111
191031	R12s C3 d6 R 3	-25.443	207.163
191031	R12s C3 d6 R 4	-25.4238	301.843
191031	R12s C3 d8 R 1	-24.9603	208.048
191031	R12s C3 d8 R 2	-25.2239	213.659
191031	R12s C3 d8 R 3	-25.3107	240.557
191031	R12s C3 d8 R 4	-25.4662	161.673
191031	R12s C4 d6 R 1	-12.6899	273.16
191031	R12s C4 d6 R 2	-12.6495	164.767
191031	R12s C4 d6 R 3	-12.4264	202.481
191031	R12s C4 d6 R 4	-12.8242	221.486
191031	R12s C4 d8 R 1	-12.9555	177.967
191031	R12s C4 d8 R 2	-12.9544	177.004
191031	R12s C4 d8 R 3	-12.9847	170.063
191031	R12s C4 d8 R 4	-12.9343	202.352
191031	R12s C3-C4 d6-d8 R 1	-24.7675	176.234
191031	R12s C3-C4 d6-d8 R 2	-25.0411	162.241
191031	R12s C3-C4 d6-d8 R 3	-25.0815	185.321
191031	R12s C3-C4 d6-d8 R 4	-24.1546	251.24
191031	R12s C3-mq d6-d8 R 1	-25.6005	163.352
191031	R12s C3-mq d6-d8 R 2	-25.3319	163.503
191031	R12s C3-mq d6-d8 R 3	-25.4218	144.02
191031	R12s C3-mq d6-d8 R 4	-25.0563	155.275
191031	R12s C3-C4yea d6-d8 R 1	-25.3097	160.129
191031	R12s C3-C4yea d6-d8 R 2	-24.8806	165.762
191031	R12s C3-C4yea d6-d8 R 3	-23.1106	193.943
191031	R12s C3-C4yea d6-d8 R 4	-25.3551	227.493
191031	R12s C3-C4sug d6-d8 R 1	-24.7554	179.353
191031	R12s C3-C4sug d6-d8 R 2	-24.2738	184.69
191031	R12s C3-C4sug d6-d8 R 3	-25.0058	164.134
191031	R12s C3-C4sug d6-d8 R 4	-24.6867	169.126
191031	R12s C3 d6 Tb 1	-25.3153	2.86441
191031	R12s C3 d6 Tb 2	-25.8771	3.01029
191031	R12s C3 d6 Tb 3	-25.6244	2.53129
191031	R12s C3 d6 Tb 4	-25.1831	4.33811
191031	R12s C3 d8 Tb 1	-23.5805	16.6519
191031	R12s C3 d8 Tb 2	-23.8453	19.8249
191031	R12s C3 d8 Tb 3	-23.7047	17.0255
191031	R12s C3 d8 Tb 4	-23.7776	15.9792
191031	R12s C4 d6 Tb 1	-12.7355	7.73166
191031	R12s C4 d6 Tb 2	-13.4995	3.41892
191031	R12s C4 d6 Tb 3	-14.5259	2.09238	below reliable measurement, excluded from analysis
191031	R12s C4 d6 Tb 4	-12.2349	5.15707
191031	R12s C4 d8 Tb 1	-10.958	23.1797
191031	R12s C4 d8 Tb 2	-11.0805	19.2111
191031	R12s C4 d8 Tb 3	-11.2223	21.1954
191031	R12s C4 d8 Tb 4	-11.1667	15.5962
191031	R12s C3-C4 d6-d8 Tb 1	-22.3655	18.7648
191031	R12s C3-C4 d6-d8 Tb 2	-23.4313	22.2019
191031	R12s C3-C4 d6-d8 Tb 3	-21.972	17.4996
191031	R12s C3-C4 d6-d8 Tb 4	-20.748	25.7954
191031	R12s C3-mq d6-d8 Tb 1	-23.7852	20.1434
191031	R12s C3-mq d6-d8 Tb 2	-23.6819	15.9195
191031	R12s C3-mq d6-d8 Tb 3	-23.6378	12.841
191031	R12s C3-mq d6-d8 Tb 4	-23.7274	16.718
191031	R12s C3-C4yea d6-d8 Tb 1	-23.8708	20.7752
191031	R12s C3-C4yea d6-d8 Tb 2	-22.8155	11.3278
191031	R12s C3-C4yea d6-d8 Tb 3	-19.9539	5.95462
191031	R12s C3-C4yea d6-d8 Tb 4	-23.8345	27.2009
191031	R12s C3-C4sug d6-d8 Tb 1	-21.9991	16.7397
191031	R12s C3-C4sug d6-d8 Tb 2	-21.4502	12.8267
191031	R12s C3-C4sug d6-d8 Tb 3	-23.1709	20.931
191031	R12s C3-C4sug d6-d8 Tb 4	-22.231	15.0055
200420	R12s_C3_d6_R 1	-25.1144	205.877
200420	R12s_C3_d6_R 2	-25.17	281.809
200420	R12s_C3_d6_R 3	-25.1124	267.882
200420	R12s_C4_d6_R 1	-13.1584	178.572
200420	R12s_C4_d6_R 2	-13.502	202.4
200420	R12s_C4_d6_R 3	-13.406	190.176
200420	R12s_C3_d7_R 1	-25.5045	202.507
200420	R12s_C3_d7_R 2	-25.1397	285.519
200420	R12s_C3_d7_R 3	-25.3155	215.3
200420	R12s_C4_d7_R 1	-13.0443	281.259
200420	R12s_C4_d7_R 2	-13.1221	279.33
200420	R12s_C4_d7_R 3	-13.1544	229.166
200420	R12s_C3_d8_R 1	-25.361	199.081
200420	R12s_C3_d8_R 2	-26.2301	182.708
200420	R12s_C3_d8_R 3	-25.263	192.65
200420	R12s_C4_d8_R 1	-13.1574	276.993
200420	R12s_C4_d8_R 2	-13.3211	170.24
200420	R12s_C4_d8_R 3	-12.9836	285.081
200420	R12s_C3_d9_R 1	-25.4701	218.605
200420	R12s_C3_d9_R 2	-25.4095	186.562
200420	R12s_C3_d9_R 3	-25.1296	194.367
200420	R12s_C4_d9_R 1	-13.0675	273.824
200420	R12s_C4_d9_R 2	-13.1281	249.569
200420	R12s_C4_d9_R 3	-13.2888	245.536
200420	R12s_C3_d10_R 1	-24.7921	189.262
200420	R12s_C3_d10_R 2	-24.9982	214.028
200420	R12s_C3_d10_R 3	-24.9234	122.445
200420	R12s_C4_d10_R 1	-13.0705	143.25
200420	R12s_C4_d10_R 2	-12.7653	295.383
200420	R12s_C4_d10_R 3	-12.9351	210.232
200420	R12s_C3_d6_TB 1	-24.5851	3.33467
200420	R12s_C3_d6_TB 2	-24.4637	3.22121
200420	R12s_C3_d6_TB 3	-24.5448	3.44615
200420	R12s_C4_d6_TB 1	-13.2643	3.79325
200420	R12s_C4_d6_TB 2	-12.8641	4.93013
200420	R12s_C4_d6_TB 3	-12.7216	5.04116
200420	R12s_C3_d7_TB 1	-24.1631	5.71784
200420	R12s_C3_d7_TB 2	-24	9.52779
200420	R12s_C3_d7_TB 3	-23.8094	7.27721
200420	R12s_C4_d7_TB 1	-13.1735	5.1405
200420	R12s_C4_d7_TB 2	-12.2996	7.95456
200420	R12s_C4_d7_TB 3	-13.2914	4.01124
200420	R12s_C3_d8_TB 1	-24.0818	6.20957
200420	R12s_C3_d8_TB 2	-24.5287	2.62177
200420	R12s_C3_d8_TB 3	-24.2415	6.23859
200420	R12s_C4_d8_TB 1	-12.2401	7.56726
200420	R12s_C4_d8_TB 2	-12.1429	9.005
200420	R12s_C4_d8_TB 3	-12.0652	8.32876
200420	R12s_C3_d9_TB 1	-23.6684	19.7446
200420	R12s_C3_d9_TB 2	-23.7207	17.7931
200420	R12s_C3_d9_TB 3	-23.4382	11.3846
200420	R12s_C4_d9_TB 1	-11.252	17.2864
200420	R12s_C4_d9_TB 2	-11.6878	11.167
200420	R12s_C4_d9_TB 3	-11.9222	11.7985
200420	R12s_C3_d10_TB 1	-23.6211	48.0549
200420	R12s_C3_d10_TB 2	-23.5279	35.1514
200420	R12s_C3_d10_TB 3	-23.5272	30.3007
200420	R12s_C4_d10_TB 1	-11.5147	20.0872
200420	R12s_C4_d10_TB 2	-11.0599	22.2148
200420	R12s_C4_d10_TB 3	-11.3768	13.345
